# Optimized Quantification of Intrahost Viral Diversity in SARS-CoV-2 and Influenza Virus Sequence Data

**DOI:** 10.1101/2021.05.05.442873

**Authors:** AE Roder, KEE Johnson, M Knoll, M Khalfan, B Wang, S Schultz-Cherry, S Banakis, A Kreitman, C Mederos, J-H Youn, R Mercado, W Wang, D Ruchnewitz, MI Samanovic, MJ Mulligan, M Lassig, M Łuksza, S Das, D Gresham, E Ghedin

## Abstract

High error rates of viral RNA-dependent RNA polymerases lead to diverse intra-host viral populations during infection. Errors made during replication that are not strongly deleterious to the virus can lead to the generation of minority variants. However, accurate detection of minority variants in viral sequence data is complicated by errors introduced during sample preparation and data analysis. We used synthetic RNA controls and simulated data to test seven variant calling tools across a range of allele frequencies and simulated coverages. We show that choice of variant caller, and use of replicate sequencing have the most significant impact on single nucleotide variant (SNV) discovery and demonstrate how both allele frequency and coverage thresholds impact both false discovery and false negative rates. We use these parameters to find minority variants in sequencing data from SARS-CoV-2 clinical specimens and provide guidance for studies of intrahost viral diversity using either single replicate data or data from technical replicates. Our study provides a framework for rigorous assessment of technical factors that impact SNV identification in viral samples and establishes heuristics that will inform and improve future studies of intrahost variation, viral diversity, and viral evolution.

**IMPORTANCE:** When viruses replicate inside a host, the virus replication machinery makes mistakes. Over time, these mistakes create mutations that result in a diverse population of viruses inside the host. Mutations that are neither lethal to the virus, nor strongly beneficial, can lead to minority variants that are minor members of the virus population. However, preparing samples for sequencing can also introduce errors that resemble minority variants, resulting in inclusion of false positive data if not filtered correctly. In this study, we aimed to determine the best methods for identification and quantification of these minority variants by testing the performance of seven commonly used variant calling tools. We used simulated and synthetic data to test their performance against a true set of variants, and then used these studies to inform variant identification in data from clinical SARS-CoV-2 clinical specimens. Together, analyses of our data provide extensive guidance for future studies of viral diversity and evolution.
