## Supplemental Tables for "Optimized Quantification of Intrahost Viral Diversity in SARS-CoV-2 and Influenza Virus Sequence Data"

### Sheet: Table S1
Supplemental Table 1. List of variant callers and parameters used for each.
NOTE: Samtools parameters formatted in italics
	Default	Standard	Custom
Freebayes (v1.1.0)	Min Base Qual 0	-Min Base Qual 20	-Min Base Qual 20
	Min AF 0.2	-Min AF 0.01	-Min AF 0.01
	Min Coverage 1	-Min Coverage 1	-Min Coverage 1
	Ploidy 2	-Ploidy 1	-Ploidy 100
Mutect2(v4.1.7.0)	Min Base Qual 20	-Min Base Qual 20	-Min Base Qual 20
	Min AF 0.0	-Min AF 0.01	-Min AF 0.001
	-Max Reads Per Alignment Start Unlimited depth**	-Max Reads Per Alignment Start Unlimited depth**	-Max Reads Per Alignment Start Unlimited depth**
	Unfiltered	Unfiltered	Unfiltered
HaplotypeCaller (v4.1.7.0)	Min Base Qual 10	-Min Base Qual 20	-Min Base Qual 20
	Ploidy 2	-Ploidy 100	-Ploidy 1
	Unfiltered	Unfiltered	Unfiltered
Lofreq (v2.1.3.1)	Min Base Qual 6	-Min Base Qual 20	-Min Base Qual 20
	Min Coverage 1	-Min Coverage 1	-Min Coverage 1
		-Min Alt Base Qual 20	-Include Orphan Reads
			-Min Alt Base Qual 20
Varscan (v2.4.2)	--max-depth 0 (unlimited depth)**	--max-depth 0 (unlimited depth)**	--max-depth 0 (unlimited depth)**
	Min Base Qual 15	-Min Base Qual 20	-Allow orphans
	Min AF 0.2***	-Min AF 0.01	-Unlimited Read Depth
	Min Coverage 8	-Min Coverage 1	-Disable BAQ
			-Min Base Qual 20
			-Min AF 0.001
			-Min Coverage 1
iVar (v1.2.3)	Allow Orphans	-Allow Orphans	-Allow Orphans
	Unlimited Read Depth	-Unlimited Read Depth	-Unlimited Read Depth
	Min Base Qual	-Min Base Qual	-Min Base Qual
	Disable BAQ	-Disable BAQ	-Disable BAQ
	Min Base Qual 20	-Min Base Qual 20	-Min Base Qual 20
	Min AF 0.03	-Min AF 0.01	-Min AF 0.001
	Min Coverage 0	-Min Coverage 1	-Min Coverage 1
Timo (v2)	-F 1284 (exclude unmapped reads, non-primary alignments, and duplicates)	-F 1284 (exclude unmapped reads, non-primary alignments, and duplicates)	-F 1284 (exclude unmapped reads, non-primary alignments, and duplicates)
	Min Base Qual 25	-Min Base Qual 20	-Min Base Qual 20
	Min AF 0.01	-Min AF 0.01	-Min AF 0.001
	Min Coverage 200	-Min Coverage 1	-Min Coverage 1
	binocheck = TRUE	binocheck = TRUE	binocheck = TRUE
		*binocheck = FALSE
*Used to allow analysis of low AFs in synthetic data
** Used to uncap the maximum read depth output (not a default parameter).
*** Default is listed as 0.01, but output reports 0.2.

### Sheet: Table S2
Supplemental Table 2. List of diagnostic samples processed for whole genome sequencing of SARS-CoV-2
					replicate 1			replicate 2
Sample ID	SOURCE	COL. DATE	CT VALUE	ddPCR result RNA copies/ul	PCR date #1	Sequencing coverage > 5X	Sequencing coverage > 200X	PCR date #2	Sequencing coverage > 5X	Sequencing coverage > 200X	Pangolin Clade	Genbank Accession # rep1	Genbank Accession # rep2	GISAID ID rep1	GISAID ID rep2	SRA Biosample # rep1	SRA Biosample # rep2
MD-NIH-00013	NP SWAB	2020-07-24	17.4	75322.7	2020-12-18	99.54	91.3	2021-08-09	99.66	95.6	B.1.1	MW681010	ON962764	EPI_ISL_1306142	EPI_ISL_13993894	SRR20082450	SRR20080397
MD-NIH-00016	NP SWAB	2020-07-31	15.2	57802.1	2020-12-18	99.64	90.67	2021-05-17	99.66	93.63	B.1	MW681011	ON962765	EPI_ISL_1306143	EPI_ISL_13993895	SRR20082449	SRR20080396
MD-NIH-00017	MT SWAB	2020-08-08	16.6	88244.8	2020-12-18	99.16	83.35	2021-05-17	99.66	96.39	B.1.369	MW681012	ON962766	EPI_ISL_1306144	EPI_ISL_13993896	SRR20082448	SRR20080385
MD-NIH-00019	NP SWAB	2020-08-10	20.1	78712.1	2020-12-18	99.52	82.79	2021-03-10	99.66	98.79	B.1.340	MW681013	ON962767	EPI_ISL_1306145	EPI_ISL_13993897	SRR20082447	SRR20080374
MD-NIH-00020	NP SWAB	2020-08-17	20.6	63570.7	2020-12-18	99.17	83.77	2021-03-10	99.67	94.88	B.1.576	MW681014	ON962768	EPI_ISL_1306146	EPI_ISL_13993892	SRR20082446	SRR20080363
MD-NIH-00027	NP SWAB	2020-09-18	23.3	6588.35	2020-12-18	99.01	80.76	2021-03-10	99.63	97.22	B.1.595	MW681016	ON962769	EPI_ISL_1306148	EPI_ISL_13993898	SRR20082445	SRR20080360
MD-NIH-00031	NP SWAB	2020-10-20	20.2	73335.8	2020-12-18	98.69	82.32	2021-03-10	99.66	90.25	B.1.298	MW681017	ON962770	EPI_ISL_1306149	EPI_ISL_13993899	SRR20082444	SRR20080359
MD-NIH-00038	NP SWAB	2020-11-02	17.7	60422.4	2020-12-18	99.5	84.27	2021-03-10	99.66	99.44	B.1.2	MW681022	ON962771	EPI_ISL_1306154	EPI_ISL_13993900	SRR20082443	SRR20080358
MD-NIH-00124	MT SWAB	2021-01-04	17.4	85598.4	2021-02-05	99.61	83.56	2021-05-17	99.66	83.63	B.1.1.317	MW681056	ON962772	EPI_ISL_1306187	EPI_ISL_13993901	SRR17410295	SRR20080357
MD-NIH-00195	NP SWAB	2021-01-26	16.6	100102	2021-02-12	97.44	65.57	2021-05-17	94.83	70.06	B.1.1.318	OP039182		EPI_ISL_13658361	EPI_ISL_13993889	SRR17410466	SRR20080356
MD-NIH-00205	NP SWAB	2021-01-19	19.9	954.322	2021-02-12	99.67	80.25	2021-05-17	99.66	85.81	B.1.243	MW681084	ON962773	EPI_ISL_1306213	EPI_ISL_13993902	SRR17410363	SRR20080395
MD-NIH-00211	NP SWAB	2021-01-07	14.9	62366.7	2021-02-12	99.66	87.66	2021-05-17	99.67	99.08	B.1.1.317	MW681088	ON962774	EPI_ISL_1306217	EPI_ISL_13993903	SRR17410358	SRR20080394
MD-NIH-00221	NP SWAB	2020-12-30	14.8	55897.8	2021-02-12	99.66	91.48	2021-05-17	99.77	99.53	B.1.2	MW681094	ON962775	EPI_ISL_1306222	EPI_ISL_13993904	SRR17410351	SRR20080393
MD-NIH-00222	NP SWAB	2020-12-30	14.6	50726.8	2021-02-12	99.65	90.69	2021-05-17	99.66	99.49	B.1.2	MW681095	ON962776	EPI_ISL_1306223	EPI_ISL_13993905	SRR17410349	SRR20080392
MD-NIH-00279	NP SWAB	2020-12-09	20.2	83847.3	2021-02-26	99.48	96.9	2021-05-17	99.67	99.5	B.1.243	MW883250	ON962777	EPI_ISL_1509016	EPI_ISL_13993906	SRR17410565	SRR20080391
MD-NIH-00285	NP SWAB	2020-12-14	20	61402.6	2021-02-26	99.55	91.33	2021-05-17	99.67	82.04	B.1.1.207	MW883255	ON962778	EPI_ISL_1509021	EPI_ISL_13993907	SRR17410559	SRR20080390
MD-NIH-00286	NP SWAB	2020-12-14	17	68005.1	2021-02-26	93.62	70.67	2021-05-17	99.66	98.96	B.1.2	MW883256	ON962779	EPI_ISL_1509022	EPI_ISL_13993908	SRR17410558	SRR20080389
MD-NIH-00293	NP SWAB	2020-12-21	23.34	22790.5	2021-02-26	99.55	77.81	2021-05-17	97.52	67.67	B.1.605	MW883261	ON962780	EPI_ISL_13658362	EPI_ISL_13993878	SRR17410552	SRR20080388
MD-NIH-00308	NP SWAB	2020-11-13	17.3	56039.2	2021-03-08	99.64	99.45	2021-05-17	99.66	96.59	B.1.2	MW883266	ON962781	EPI_ISL_1509029	EPI_ISL_13993909	SRR17410543	SRR20080387
MD-NIH-00309	NP SWAB	2020-11-13	21.9	17796.7	2021-03-08	99.61	88.27	2021-05-17	95.55	67.32	B.1.2	OP039183		EPI_ISL_1509030	EPI_ISL_13993891	SRR17410542	SRR20080386
MD-NIH-00320	NP SWAB	2020-11-20	21.6	56400.9	2021-03-08	99.65	99.37	2021-05-17	98.15	74.17	B.1.2	MW883275	ON962782	EPI_ISL_1509037	EPI_ISL_13993882	SRR17410460	SRR20080384
MD-NIH-00352	MT SWAB	2021-02-10	13.3	64976.2	2021-03-08	99.64	99.41	2021-05-17	99.67	99.52	B.1.243	MW883291	ON962783	EPI_ISL_1509052	EPI_ISL_13993910	SRR17410339	SRR20080383
MD-NIH-00353	MT SWAB	2021-02-10	21.7	35400.5	2021-03-08	99.63	94.77	2021-05-17	98.09	74.7	R.1	OP039184		EPI_ISL_1509053	EPI_ISL_13993879	SRR17410338	SRR20080382
MD-NIH-00357	MT SWAB	2021-02-13	18.7	77069.1	2021-03-08	99.61	98.99	2021-05-17	99.67	99.5	B.1.243	MW883294	ON962784	EPI_ISL_1509055	EPI_ISL_13993911	SRR17410211	SRR20080381
MD-NIH-00409	NP SWAB	2020-04-15	21.6	45041.1	2021-03-12	99.65	93.14	2021-05-17	94.06	65.84	B	OP039185		EPI_ISL_1509066	EPI_ISL_13993890	SRR17410321	SRR20080380
MD-NIH-00420	NP SWAB	2020-04-28	22.16	43642.4	2021-03-12	99.59	95.59	2021-05-17	97.28	69.04	B.1	MW883310	ON962785	EPI_ISL_1509071	EPI_ISL_13993880	SRR17410433	SRR20080379
MD-NIH-00422	NP SWAB	2020-04-29	20.06	86170.5	2021-03-12	99.61	99.3	2021-05-17	99.67	95.66	B.1	MW883312	ON962786	EPI_ISL_1509073	EPI_ISL_13993912	SRR17410430	SRR20080378
MD-NIH-00435	NP SWAB	2020-05-12	20.26	78636.2	2021-03-12	99.54	87.72	2021-05-17	99.1	80.02	B.1	MW883316	ON962787	EPI_ISL_1509077	EPI_ISL_13993884	SRR17410425	SRR20080377
MD-NIH-00465	NP SWAB	2020-07-24	17.4	77014.2	2021-03-12	99.65	99.3	2021-05-17	99.67	99.55	B.1.1	OP039186	ON962788	EPI_ISL_13648093	EPI_ISL_13993913	SRR17410417	SRR20080376
MD-NIH-00496	MT SWAB	2021-02-09	21.7	27998.4	2021-03-12	99.58	80.05	2021-05-17	97.17	71.84	R.1	OP039187	ON962789	EPI_ISL_13648094	EPI_ISL_13993877	SRR17410524	SRR20080375
MD-NIH-00518	NP SWAB	2021-02-12	22.2	37844.6	2021-03-12	99.55	94.99	2021-05-17	99.61	81.28	B.1.2	MW990312	ON962790	EPI_ISL_1675169	EPI_ISL_13993885	SRR17410412	SRR20080373
MD-NIH-00528	NP SWAB	2020-09-29	21	66648	2021-03-22	99.65	95.64	2021-05-17	99.67	95.29	B.1.1.207	MW990317	ON962791	EPI_ISL_1675174	EPI_ISL_13993914	SRR17410405	SRR20080372
MD-NIH-00529	NP SWAB	2020-09-29	18.8	78186	2021-03-22	99.52	97.92	2021-05-17	99.67	99.49	B.1.1.207	MW990318	ON962792	EPI_ISL_1675175	EPI_ISL_13993915	SRR17410404	SRR20080371
MD-NIH-00538	NP SWAB	2020-03-27	20.13	47218.5	2021-03-22	99.5	94.35	2021-05-17	99.67	99.29	B.1.1	MW990321	ON962793	EPI_ISL_1675178	EPI_ISL_13993916	SRR17410400	SRR20080370
MD-NIH-00552	NP SWAB	2020-05-05	23.47	48804.2	2021-03-22	99.51	94.31	2021-05-17	98.27	75.53	B.1	MW990326	ON962794	EPI_ISL_1675183	EPI_ISL_13993883	SRR17410393	SRR20080369
MD-NIH-00566	NP SWAB	2020-07-10	20.6	68953	2021-03-22	99.57	94.92	2021-05-17	96.67	73.57	B.1.1.437	MW990329	ON962795	EPI_ISL_1675186	EPI_ISL_13993881	SRR17410315	SRR20080368
MD-NIH-00587	MT SWAB	2020-12-15	16.9	98456.6	2021-03-31	99.65	96.66	2021-05-17	99.85	98.27	B.1.298	MW990337	ON962796	EPI_ISL_1675194	EPI_ISL_13993917	SRR17410307	SRR20080367
MD-NIH-00594	NP SWAB	2021-01-19	22.3	46718.5	2021-03-31	99.65	98.8	2021-05-17	99.67	95.92	B.1.243	MW990340	ON962797	EPI_ISL_1675197	EPI_ISL_13993918	SRR17410302	SRR20080366
MD-NIH-00595	NP SWAB	2021-01-22	16.5	76101.5	2021-03-31	99.55	98.05	2021-05-21	99.25	92.18	B.1.1.318	OP039188	ON962798	EPI_ISL_13648095	EPI_ISL_13993887	SRR17410301	SRR20080365
MD-NIH-00603	NP SWAB	2021-03-23	18	76207.9	2021-03-31	99.45	94.97	2021-05-21	99.52	71.61	B.1.1.7	MW990348	ON962799	EPI_ISL_1675205	EPI_ISL_13993886	SRR17410294	SRR20080364
MD-NIH-00616	NP SWAB	2021-03-31	17.2	69693.8	2021-04-19	99.5	88.61	2021-05-21	99.55	78.03	R.1	MZ208955	ON962800	EPI_ISL_2107776	EPI_ISL_13993893	SRR17410249	SRR20080362
MD-NIH-00636	NP SWAB	2021-03-31	17.2	76343.6	2021-04-19	99.52	89	2021-05-21	82.96	55	R.1	MZ208965	ON962801	EPI_ISL_2107786	EPI_ISL_13993888	SRR17410507	SRR20080361
